# Lack of mTORC2 signaling in CD11c^+^ myeloid cells inhibits their migration and ameliorates experimental colitis

**DOI:** 10.1101/2023.04.26.537895

**Authors:** Aline Ignacio, Marcella Cipelli, Tatiane Takiishi, Cristhiane Favero Aguiar, Fernanda Fernandes Terra, Bruno Ghirotto, Eloisa Martins Silva, Angela Castoldi, Yuli Thamires Magalhães, Tiago Antonio, Meire Ioshie Hiyane, Vinicius Andrade-Oliveira, Fabio Luis Forti, Niels Olsen Saraiva Camara

## Abstract

Mammalian target of rapamycin (mTOR) pathway plays a key role in determining immune cells function through modulation of their metabolic status. By specific deletion of Rictor in tissue-resident CD11c^+^ myeloid cells (CD11cRic^Δ/Δ^), this study investigated the role of mTOR complex 2 (mTORC2) signaling in dendritic cells (DCs) function in mice. We showed that upon DSS-induced colitis, lack of mTORC2 signaling CD11c^+^ cells diminish colonic inflammation, abrogates dendritic cell (DC) migration to the mesenteric lymph nodes (MLN), thereby diminishing the infiltration of T helper (Th) 17 cells in the lamina propria (LP). These findings corroborate with abrogation of cytoskeleton organization and decreased activation of Rac1 and Cdc42 GTPases observed in CD11c^+^-mTORC2-deficient cells. Meta-analysis on colonic samples from ulcerative colitis (UC) patients revealed increased gene expression of pro-inflammatory cytokines which coincided with augmented expression of mTOR pathway, positive correlation between the DC marker ITGAX, and IL-6, the expression of RICTOR, and CDC42. Together, this work proposes that targeting mTORC2 on DCs offers a key to hamper inflammatory responses and this way, ameliorates the progression and severity of intestinal inflammatory diseases.
