## Supplementary material for "Lack of mTORC2 signaling in CD11c^+^ myeloid cells inhibits their migration and ameliorates experimental colitis": Metanalysis

### Sheet: Supp. Table 1
Supplementary Table 1. List of the filtered differentially expressed genes (DEGs) from cohorts GSE75214 and GSE87466 showing log2-fold change ≥ 1, adjusted p-value < 0.05.
	COHORT GSE75214
Downregulated Genes
Gene symbol	Gene name	Adjusted P Value	log Fold Change
AQP8	aquaporin 8	8.44e-24	-5515
HMGCS2	3-hydroxy-3-methylglutaryl-CoA synthase 2	5.65e-17	-4763
SLC26A2	solute carrier family 26 member 2	1.45e-19	-4524
UGT2A3	UDP glucuronosyltransferase family 2 member A3	7.11e-21	-4317
ABCG2	ATP binding cassette subfamily G member 2 (Junior blood group)	3.77e-19	-3798
OTOP2	otopetrin 2	2.22e-16	-3373
UGT2A3	UDP glucuronosyltransferase family 2 member A3	2.04e-26	-3237
BMP3///BMP3	bone morphogenetic protein 3///bone morphogenetic protein 3	7.46e-20	-3152
PADI2	peptidyl arginine deiminase 2	1.79e-18	-3149
MT1M	metallothionein 1M	1.02e-21	-2969
ABCB1	ATP binding cassette subfamily B member 1	1.03e-18	-2717
PRKG2	protein kinase, cGMP-dependent, type II	1.12e-26	-2675
SLC38A4	solute carrier family 38 member 4	3.35e-23	-2664
APOBEC3B	apolipoprotein B mRNA editing enzyme catalytic subunit 3B	8.65e-23	-2654
ACSF2	acyl-CoA synthetase family member 2	7.11e-21	-2533
PHLPP2	PH domain and leucine rich repeat protein phosphatase 2	7.20e-18	-2367
BRINP3	BMP/retinoic acid inducible neural specific 3	3.42e-17	-2362
SLC22A5	solute carrier family 22 member 5	8.67e-20	-2234
MT1H	metallothionein 1H	7.72e-18	-2212
TMEM63C	transmembrane protein 63C	1.82e-25	-2156
MT1F	metallothionein 1F	7.11e-16	-2088
RPS6KA6	ribosomal protein S6 kinase A6	4.02e-16	-2024
CNTN3	contactin 3	1.51e-19	-1994
PAQR5	progestin and adipoQ receptor family member 5	1.11e-18	-1992
FGFR2	fibroblast growth factor receptor 2	2.63e-19	-1974
C1QTNF3-AMACR///AMACR	C1QTNF3-AMACR readthrough (NMD candidate)///alpha-methylacyl-CoA racemase	1.49e-22	-1952
CNTFR	ciliary neurotrophic factor receptor	4.00e-23	-1942
PDE6A	phosphodiesterase 6A	1.64e-36	-1907
TRHDE	thyrotropin releasing hormone degrading enzyme	3.25e-19	-1894
WDR78	WD repeat domain 78	1.29e-22	-1848
DPP10	dipeptidyl peptidase like 10	1.74e-23	-1846
PLCD1	phospholipase C delta 1	1.21e-20	-1825
PDK2	pyruvate dehydrogenase kinase 2	4.91e-21	-1771
RMDN2	regulator of microtubule dynamics 2	1.36e-21	-1753
SLC35G1	solute carrier family 35 member G1	5.31e-19	-1744
ETFDH	electron transfer flavoprotein dehydrogenase	3.10e-19	-1727
ACOX1	acyl-CoA oxidase 1	5.55e-20	-1717
VLDLR	very low density lipoprotein receptor	1.26e-22	-1715
CDC14A	cell division cycle 14A	4.32e-24	-1699
ACAT1	acetyl-CoA acetyltransferase 1	1.97e-21	-1657
NAALADL1	N-acetylated alpha-linked acidic dipeptidase-like 1	6.02e-26	-1639
SLC19A3	solute carrier family 19 member 3	1.01e-20	-1614
SLC36A1	solute carrier family 36 member 1	7.71e-23	-1607
FMO4	flavin containing monooxygenase 4	5.51e-16	-1607
PPP2R3A	protein phosphatase 2 regulatory subunit B''alpha	4.42e-18	-1593
RUNDC3B	RUN domain containing 3B	6.24e-24	-1572
FRMD1	FERM domain containing 1	1.97e-18	-1552
CREB3L3	cAMP responsive element binding protein 3 like 3	1.18e-16	-1548
CROT	carnitine O-octanoyltransferase	7.53e-16	-1483
SEMA5A	semaphorin 5A	1.94e-16	-1474
RHOU	ras homolog family member U	1.74e-16	-1472
CHAD	chondroadherin	5.05e-22	-1455
CNKSR3///CNKSR3	CNKSR family member 3///CNKSR family member 3	4.99e-19	-1448
SUGCT	succinyl-CoA:glutarate-CoA transferase	3.18e-19	-1436
PHC3	polyhomeotic homolog 3	3.20e-17	-1429
SLC4A10	solute carrier family 4 member 10	2.76e-18	-1423
CNNM2	cyclin and CBS domain divalent metal cation transport mediator 2	4.91e-21	-1383
C7orf31	chromosome 7 open reading frame 31	1.43e-20	-1357
SNX30	sorting nexin family member 30	1.98e-22	-1344
AQP11	aquaporin 11	8.65e-23	-1343
WSCD1	WSC domain containing 1	7.57e-17	-1312
NRG4	neuregulin 4	8.80e-23	-1301
CIPC	CLOCK interacting pacemaker	1.24e-17	-1282
PLA2G12B	phospholipase A2 group XIIB	1.81e-18	-1274
LEAP2	liver enriched antimicrobial peptide 2	8.59e-19	-1263
SETD9	SET domain containing 9	1.38e-16	-1263
USP30	ubiquitin specific peptidase 30	6.08e-18	-1261
ACKR2	atypical chemokine receptor 2	3.42e-17	-1261
SLC25A20	solute carrier family 25 member 20	4.18e-16	-1.26
PAG1	phosphoprotein membrane anchor with glycosphingolipid microdomains 1	1.32e-16	-1255
CNGA1	cyclic nucleotide gated channel alpha 1	1.35e-15	-1254
ACADM	acyl-CoA dehydrogenase, C-4 to C-12 straight chain	6.09e-16	-1249
CCNJL	cyclin J like	2.64e-17	-1186
P2RY1	purinergic receptor P2Y1	2.63e-16	-1183
ARHGAP42	Rho GTPase activating protein 42	4.29e-17	-1168
INPP5J	inositol polyphosphate-5-phosphatase J	9.64e-20	-1149
LIPC	lipase C, hepatic type	6.29e-21	-1132
LRRN2	leucine rich repeat neuronal 2	9.74e-20	-1112
ASB13	ankyrin repeat and SOCS box containing 13	5.29e-17	-1.09
TAT	tyrosine aminotransferase	1.85e-16	-1073
PDE8A	phosphodiesterase 8A	1.13e-15	-1073
TESK2	testis-specific kinase 2	2.19e-20	-1.07
MAGI1	membrane associated guanylate kinase, WW and PDZ domain containing 1	5.78e-18	-1061
SLC23A1	solute carrier family 23 member 1	1.95e-18	-1051
HNMT	histamine N-methyltransferase	5.13e-16	-1046
NMT2	N-myristoyltransferase 2	3.35e-23	-1012
ARHGEF37	Rho guanine nucleotide exchange factor 37	4.42e-18	-1.01
DEPDC7	DEP domain containing 7	5.81e-20	-1009
ZFP3	ZFP3 zinc finger protein	6.50e-20	-1006
ZNF350	zinc finger protein 350	4.09e-17	-1
Upregulated Genes
Gene symbol	Gene name	Adjusted P Value	log Fold Change
PDIA4	protein disulfide isomerase family A member 4	6.44e-19	1015
TAP2	transporter 2, ATP binding cassette subfamily B member	3.52e-19	1037
RPS6KA2	ribosomal protein S6 kinase A2	1.24e-16	1.05
JAK2	Janus kinase 2	8.63e-16	1056
ENC1	ectodermal-neural cortex 1	3.55e-18	1064
TAP2	transporter 2, ATP binding cassette subfamily B member	4.50e-20	1082
CNN2	calponin 2	4.43e-19	1.1
TTYH3	tweety family member 3	5.11e-19	1114
LPIN1	lipin 1	4.86e-18	1147
TAP1	transporter 1, ATP binding cassette subfamily B member	6.15e-17	1189
UNC13D	unc-13 homolog D	2.13e-16	1191
TBXAS1	thromboxane A synthase 1	2.15e-16	1193
CREB3L2	cAMP responsive element binding protein 3 like 2	5.26e-18	1248
SEC24D	SEC24 homolog D, COPII coat complex component	8.65e-23	1264
S100A11	S100 calcium binding protein A11	1.26e-22	1279
PSMB9	proteasome subunit beta 9	2.83e-18	1284
ASPHD2	aspartate beta-hydroxylase domain containing 2	9.84e-17	1298
PARP9	poly(ADP-ribose) polymerase family member 9	6.96e-19	1319
LIPG	lipase G, endothelial type	1.29e-15	1345
LRP8	LDL receptor related protein 8	7.29e-18	1367
SERPINA1	serpin family A member 1	1.32e-16	1369
ARFGAP3	ADP ribosylation factor GTPase activating protein 3	7.88e-21	1394
XBP1	X-box binding protein 1	3.85e-17	1401
NFKBIZ	NFKB inhibitor zeta	3.03e-16	1402
IFITM1	interferon induced transmembrane protein 1	1.86e-17	1419
BHLHE40	basic helix-loop-helix family member e40	3.75e-16	1432
HIF1A	hypoxia inducible factor 1 alpha subunit	8.14e-19	1438
BACE2	beta-site APP-cleaving enzyme 2	4.49e-20	1439
F3	coagulation factor III, tissue factor	1.32e-15	1.45
FUT8	fucosyltransferase 8	1.82e-19	1.49
IFITM3	interferon induced transmembrane protein 3	3.57e-22	1498
CDC25B	cell division cycle 25B	8.52e-23	1508
LYN	LYN proto-oncogene, Src family tyrosine kinase	7.72e-17	1.51
ZBP1	Z-DNA binding protein 1	1.86e-16	1528
ANXA5	annexin A5	4.40e-16	1535
SAMD9L	sterile alpha motif domain containing 9 like	5.01e-18	1545
CD44	CD44 molecule (Indian blood group)	3.95e-17	1643
RBPMS	RNA binding protein with multiple splicing	1.06e-24	1683
CD74///ROS1	CD74 molecule///ROS proto-oncogene 1, receptor tyrosine kinase	2.19e-20	1766
HLA-DMA	major histocompatibility complex, class II, DM alpha	4.82e-18	1783
PITPNC1	phosphatidylinositol transfer protein, cytoplasmic 1	3.14e-23	1798
ARNTL2	aryl hydrocarbon receptor nuclear translocator like 2	1.33e-19	1818
GNA15	G protein subunit alpha 15	2.91e-19	1843
LPCAT1	lysophosphatidylcholine acyltransferase 1	1.54e-29	1852
TRIM22	tripartite motif containing 22	8.80e-17	1885
TRIB2	tribbles pseudokinase 2	1.36e-17	1925
OAS2	2'-5'-oligoadenylate synthetase 2	2.69e-17	1959
HLA-DRA///HLA-DQA1	major histocompatibility complex, class II, DR alpha///major histocompatibility complex, class II, DQ alpha 1	2.09e-19	2063
PHLDA1	pleckstrin homology like domain family A member 1	9.94e-17	2124
WARS	tryptophanyl-tRNA synthetase	9.85e-16	2193
DAPP1	dual adaptor of phosphotyrosine and 3-phosphoinositides 1	2.07e-22	2225
CD55	CD55 molecule (Cromer blood group)	8.67e-28	2304
CFB	complement factor B	2.04e-26	2309
C2	complement component 2	6.73e-30	2364
CXCL2	C-X-C motif chemokine ligand 2	1.21e-16	2375
APOL1	apolipoprotein L1	7.51e-19	2379
ANXA1	annexin A1	1.20e-16	2393
IRAK3	interleukin 1 receptor associated kinase 3	1.02e-17	2417
MXRA5	matrix remodeling associated 5	1.06e-16	2.53
TGM2	transglutaminase 2	1.66e-19	2531
PI3	peptidase inhibitor 3	8.03e-20	2876
TIMP1	TIMP metallopeptidase inhibitor 1	2.04e-26	2956
CDH3	cadherin 3	4.54e-17	3021
CXCL1	C-X-C motif chemokine ligand 1	1.29e-22	3454
LCN2	lipocalin 2	2.10e-16	3527
KYNU	kynureninase	1.04e-20	3562
IDO1	indoleamine 2,3-dioxygenase 1	2.77e-16	4225
DUOXA2	dual oxidase maturation factor 2	2.84e-18	4319
TNIP3	TNFAIP3 interacting protein 3	2.15e-16	4.32
DUOX2	dual oxidase 2	1.31e-15	4341
SLC6A14	solute carrier family 6 member 14	3.96e-23	5716
	COHORT GSE87466
Downregulated Genes
Gene symbol	Gene name	Adjusted P Value	log Fold Change
AQP8	aquaporin 8	6.09e-19	-4773
SLC51A	solute carrier family 51 alpha subunit	2.34e-19	-3745
HMGCS2	3-hydroxy-3-methylglutaryl-CoA synthase 2	1.02e-22	-3716
DPP10-AS1	DPP10 antisense RNA 1	2.03e-34	-3515
ABCG2	ATP binding cassette subfamily G member 2 (Junior blood group)	2.48e-17	-3197
GBA3	glucosylceramidase beta 3	1.35e-19	-3079
SLC38A4	solute carrier family 38 member 4	1.11e-26	-3045
MEP1B	meprin A subunit beta	9.38e-22	-3015
CYP2B6	cytochrome P450 family 2 subfamily B member 6	1.54e-17	-3015
UGT2A3	UDP glucuronosyltransferase family 2 member A3	4.76e-16	-2.89
HSD3B2	hydroxy-delta-5-steroid dehydrogenase, 3 beta- and steroid delta-isomerase 2	1.86e-16	-2789
PITX2	paired like homeodomain 2	9.06e-18	-2778
NPY1R	neuropeptide Y receptor Y1	1.93e-21	-2627
SLC16A1	solute carrier family 16 member 1	1.40e-26	-2506
AQP7	aquaporin 7	1.07e-25	-2452
SLC23A1	solute carrier family 23 member 1	1.45e-28	-2398
APOBEC3B	apolipoprotein B mRNA editing enzyme catalytic subunit 3B	2.25e-21	-2352
WDR78	WD repeat domain 78	1.88e-19	-2328
WSCD1	WSC domain containing 1	7.67e-21	-2.23
SLC16A1	solute carrier family 16 member 1	3.37e-24	-2206
CDKN2B-AS1	CDKN2B antisense RNA 1	1.90e-19	-2168
RUNDC3B	RUN domain containing 3B	7.67e-21	-2165
HSPB3	heat shock protein family B (small) member 3	6.03e-21	-2111
PDE6A	phosphodiesterase 6A	1.28e-21	-2071
TINCR	tissue differentiation-inducing non-protein coding RNA	1.26e-21	-2065
ACSF2	acyl-CoA synthetase family member 2	4.99e-20	-2013
SLC25A34	solute carrier family 25 member 34	8.36e-18	-2007
FGFR2	fibroblast growth factor receptor 2	1.71e-16	-1955
SLC23A3	solute carrier family 23 member 3	1.66e-20	-1.95
DPP10	dipeptidyl peptidase like 10	1.45e-28	-1897
SLC35G1	solute carrier family 35 member G1	7.46e-19	-1849
WDR78	WD repeat domain 78	4.66e-17	-1848
B4GALNT2	beta-1,4-N-acetyl-galactosaminyltransferase 2	7.16e-21	-1819
MIER3	MIER family member 3	1.11e-17	-1812
ABCB1	ATP binding cassette subfamily B member 1	3.96e-18	-1804
GXYLT2	glucoside xylosyltransferase 2	4.30e-20	-1797
CNGA1	cyclic nucleotide gated channel alpha 1	1.79e-18	-1793
TRHDE	thyrotropin releasing hormone degrading enzyme	4.11e-22	-1788
SLC25A34	solute carrier family 25 member 34	1.47e-17	-1777
PAQR5	progestin and adipoQ receptor family member 5	2.09e-17	-1.77
VLDLR	very low density lipoprotein receptor	6.03e-21	-1749
VLDLR-AS1	VLDLR antisense RNA 1	3.06e-16	-1746
NLN	neurolysin	3.02e-17	-1741
C1QTNF3///AMACR	C1q and tumor necrosis factor related protein 3///alpha-methylacyl-CoA racemase	6.66e-21	-1734
SCUBE2	signal peptide, CUB domain and EGF like domain containing 2	6.03e-21	-1715
ENPP1	ectonucleotide pyrophosphatase/phosphodiesterase 1	8.22e-17	-1707
ZNF575	zinc finger protein 575	6.32e-19	-1705
CCNJL	cyclin J like	1.39e-16	-1685
INPP5J	inositol polyphosphate-5-phosphatase J	2.61e-16	-1684
RHOU	ras homolog family member U	4.30e-16	-1648
ETNK1	ethanolamine kinase 1	1.74e-18	-1606
WDR78	WD repeat domain 78	1.22e-17	-1604
GCNT2	glucosaminyl (N-acetyl) transferase 2, I-branching enzyme (I blood group)	3.96e-18	-1593
LIPC	lipase C, hepatic type	1.18e-19	-1584
ANK3	ankyrin 3, node of Ranvier (ankyrin G)	2.28e-16	-1581
NEURL1B	neuralized E3 ubiquitin protein ligase 1B	3.98e-17	-1559
SLC39A2	solute carrier family 39 member 2	1.01e-16	-1546
G6PC	glucose-6-phosphatase catalytic subunit	7.36e-19	-1543
MOCS1	molybdenum cofactor synthesis 1	8.45e-21	-1542
ACOX1	acyl-CoA oxidase 1	4.15e-16	-1529
ADIRF	adipogenesis regulatory factor	4.91e-18	-1512
ETNK1	ethanolamine kinase 1	9.63e-17	-1511
MOCS1	molybdenum cofactor synthesis 1	2.09e-16	-1494
SLC22A5	solute carrier family 22 member 5	4.31e-17	-1464
SLC16A1	solute carrier family 16 member 1	4.87e-17	-1462
CNTN4	contactin 4	1.98e-20	-1424
RPS6KA6	ribosomal protein S6 kinase A6	5.00e-16	-1424
LRRN2	leucine rich repeat neuronal 2	9.46e-22	-1411
MIER3	MIER family member 3	1.19e-17	-1405
SLC19A3	solute carrier family 19 member 3	2.90e-24	-1388
WDR78	WD repeat domain 78	1.45e-18	-1387
OSBPL1A	oxysterol binding protein like 1A	2.59e-16	-1385
ACOX1	acyl-CoA oxidase 1	1.94e-19	-1359
PRKG2	protein kinase, cGMP-dependent, type II	2.82e-22	-1348
OSBPL1A	oxysterol binding protein like 1A	4.94e-19	-1318
SERF1B///SERF1A	small EDRK-rich factor 1B///small EDRK-rich factor 1A	1.58e-17	-1292
LANCL3	LanC like 3	4.35e-22	-1273
NLN	neurolysin	1.14e-16	-1269
FAM213A	family with sequence similarity 213 member A	6.09e-19	-1.26
PHYH	phytanoyl-CoA 2-hydroxylase	2.27e-16	-1255
KIAA2022	KIAA2022	6.49e-16	-1243
AP3S2	adaptor related protein complex 3 sigma 2 subunit	2.00e-16	-1237
CPT1A	carnitine palmitoyltransferase 1A	1.21e-18	-1223
MOBP	myelin-associated oligodendrocyte basic protein	7.02e-18	-1217
PPP2R3A	protein phosphatase 2 regulatory subunit B''alpha	2.33e-16	-1214
TAT	tyrosine aminotransferase	7.25e-18	-1.2
ME3	malic enzyme 3	4.99e-18	-1178
CDK20	cyclin dependent kinase 20	3.53e-17	-1176
ABCB11	ATP binding cassette subfamily B member 11	1.51e-17	-1167
RDH5	retinol dehydrogenase 5	2.78e-16	-1145
PDK2	pyruvate dehydrogenase kinase 2	1.71e-16	-1127
FREM2	FRAS1 related extracellular matrix protein 2	1.87e-16	-1123
OPN3	opsin 3	4.32e-16	-1093
FAM213A	family with sequence similarity 213 member A	1.35e-16	-1092
RAB6B	RAB6B, member RAS oncogene family	6.37e-18	-1085
ANKH	ANKH inorganic pyrophosphate transport regulator	5.42e-17	-1061
Upregulated Genes
Gene symbol	Gene name	Adjusted P Value	log Fold Change
AQP3	aquaporin 3 (Gill blood group)	1.41e-16	1006
APOL2	apolipoprotein L2	4.87e-16	1023
PEA15	phosphoprotein enriched in astrocytes 15	4.53e-17	1031
S100A11	S100 calcium binding protein A11	3.79e-16	1048
PIM3	Pim-3 proto-oncogene, serine/threonine kinase	6.01e-17	1051
BTN3A3	butyrophilin subfamily 3 member A3	7.78e-18	1076
SERPINA1	serpin family A member 1	1.18e-19	1078
LPIN1	lipin 1	2.33e-16	1088
CALU	calumenin	2.02e-17	1105
IFITM2	interferon induced transmembrane protein 2	2.91e-16	1112
ARHGEF3	Rho guanine nucleotide exchange factor 3	1.09e-20	1116
BTN3A3	butyrophilin subfamily 3 member A3	1.71e-17	1117
SLCO4A1	solute carrier organic anion transporter family member 4A1	1.44e-16	1179
RBPMS	RNA binding protein with multiple splicing	1.67e-16	1192
LYN	LYN proto-oncogene, Src family tyrosine kinase	1.49e-16	1213
PMEPA1	prostate transmembrane protein, androgen induced 1	1.49e-16	1222
BACE2	beta-site APP-cleaving enzyme 2	5.81e-17	1228
UBE2L6	ubiquitin conjugating enzyme E2 L6	7.90e-20	1256
TMEM173	transmembrane protein 173	2.94e-18	1259
TBC1D1	TBC1 domain family member 1	3.89e-16	1302
PITPNC1	phosphatidylinositol transfer protein, cytoplasmic 1	1.47e-17	1317
SULF1	sulfatase 1	7.31e-17	1332
VCAM1	vascular cell adhesion molecule 1	9.32e-20	1.34
ASPHD2	aspartate beta-hydroxylase domain containing 2	7.18e-19	1344
IRAK3	interleukin 1 receptor associated kinase 3	2.66e-17	1392
IFI16	interferon gamma inducible protein 16	6.80e-21	1402
CALU	calumenin	3.55e-18	1442
IFI16	interferon gamma inducible protein 16	2.55e-21	1466
RTEL1///TNFRSF6B	regulator of telomere elongation helicase 1///TNF receptor superfamily member 6b	5.74e-16	1475
GPX8	glutathione peroxidase 8 (putative)	1.20e-16	1484
RBPMS	RNA binding protein with multiple splicing	5.79e-21	1526
IKBIP	IKBKB interacting protein	2.73e-16	1539
C2	complement component 2	6.35e-21	1554
PLA2G2A	phospholipase A2 group IIA	4.15e-16	1558
COL4A1	collagen type IV alpha 1 chain	9.75e-17	1571
LPCAT1	lysophosphatidylcholine acyltransferase 1	2.90e-24	1574
ARNTL2	aryl hydrocarbon receptor nuclear translocator like 2	3.54e-19	1592
FILIP1L	filamin A interacting protein 1 like	2.54e-17	1597
COL6A3	collagen type VI alpha 3 chain	3.57e-20	1601
COL1A2	collagen type I alpha 2 chain	6.38e-16	1604
ELK3	ELK3, ETS transcription factor	1.29e-17	1609
CD40	CD40 molecule	1.49e-16	1673
ITGA5	integrin subunit alpha 5	3.15e-16	1696
APOL1	apolipoprotein L1	3.44e-17	1705
LRP8	LDL receptor related protein 8	9.75e-18	1709
ARNTL2	aryl hydrocarbon receptor nuclear translocator like 2	8.11e-21	1717
S100P	S100 calcium binding protein P	4.15e-22	1743
CTSK	cathepsin K	2.21e-17	1.75
PARP8	poly(ADP-ribose) polymerase family member 8	2.42e-24	1753
ARNTL2	aryl hydrocarbon receptor nuclear translocator like 2	1.51e-22	1826
DUSP4	dual specificity phosphatase 4	9.43e-17	1831
PDZK1IP1	PDZK1 interacting protein 1	1.78e-17	1837
ANXA1	annexin A1	4.53e-17	1848
WARS	tryptophanyl-tRNA synthetase	7.32e-17	1903
FILIP1L	filamin A interacting protein 1 like	1.09e-16	1903
IGDCC4	immunoglobulin superfamily DCC subclass member 4	8.69e-18	1916
IRAK3	interleukin 1 receptor associated kinase 3	6.10e-22	1924
FAIM2	Fas apoptotic inhibitory molecule 2	1.57e-16	1928
OSMR	oncostatin M receptor	4.79e-16	1953
CD55	CD55 molecule (Cromer blood group)	2.01e-17	1957
PDZK1IP1	PDZK1 interacting protein 1	1.92e-18	1968
CD55	CD55 molecule (Cromer blood group)	2.43e-17	1991
NNMT	nicotinamide N-methyltransferase	3.04e-16	1995
DAPP1	dual adaptor of phosphotyrosine and 3-phosphoinositides 1	2.59e-16	2036
REG4	regenerating family member 4	2.34e-20	2075
TGM2	transglutaminase 2	2.32e-19	2109
TIMP1	TIMP metallopeptidase inhibitor 1	1.56e-28	2115
CD55	CD55 molecule (Cromer blood group)	5.49e-18	2115
KCND3	potassium voltage-gated channel subfamily D member 3	2.51e-20	2162
CFB	complement factor B	7.67e-21	2184
PI3	peptidase inhibitor 3	1.27e-25	2293
DAPP1	dual adaptor of phosphotyrosine and 3-phosphoinositides 1	2.51e-20	2347
C2CD4A	C2 calcium dependent domain containing 4A	1.38e-16	2399
CDH3	cadherin 3	5.12e-19	2412
VNN1	vanin 1	6.69e-16	2491
CXCL3	C-X-C motif chemokine ligand 3	6.02e-20	2.56
MMP12	matrix metallopeptidase 12	1.58e-17	2581
KYNU	kynureninase	1.13e-17	2768
CTLA4	cytotoxic T-lymphocyte associated protein 4	1.54e-16	2812
PDPN	podoplanin	1.55e-18	2819
LCN2	lipocalin 2	1.54e-27	2833
MMP1	matrix metallopeptidase 1	6.76e-16	2844
UBD///GABBR1	ubiquitin D///gamma-aminobutyric acid type B receptor subunit 1	6.93e-18	2858
TRIM29	tripartite motif containing 29	1.26e-21	2886
SOCS3	suppressor of cytokine signaling 3	3.56e-17	2.96
IL1RN	interleukin 1 receptor antagonist	2.33e-22	3018
CXCL2	C-X-C motif chemokine ligand 2	2.87e-17	3033
PRRX1	paired related homeobox 1	2.34e-20	3067
SERPINB5	serpin family B member 5	1.95e-16	3204
DUOXA2	dual oxidase maturation factor 2	1.13e-19	3243
MMP10	matrix metallopeptidase 10	1.69e-16	3413
VNN1	vanin 1	3.32e-21	3418
SAA2///SAA1	serum amyloid A2///serum amyloid A1	2.39e-17	3645
CXCL1	C-X-C motif chemokine ligand 1	3.66e-24	3815
TNIP3	TNFAIP3 interacting protein 3	1.15e-16	3882
S100A8	S100 calcium binding protein A8	6.04e-19	4.05
CHI3L1	chitinase 3 like 1	2.26e-19	4567
DUOX2	dual oxidase 2	4.71e-29	4914
SLC6A14	solute carrier family 6 member 14	2.00e-36	5009
MMP3	matrix metallopeptidase 3	2.51e-20	5106
CHI3L1	chitinase 3 like 1	1.02e-19	5217

### Sheet: Supp. Table 2
Supplementary table 2. KEGG pathway analysis of down and upregulated differentially expressed genes (DEGs, log10-fold change ≥ 1, adjusted p < 0.05) in UC patients vs controls from cohorts GSE75214 and GSE87466.
COHORT GSE75214
UPREGULATED PATHWAYS
Description	LogP	Log(q-value)	Gene symbols
Herpes simplex infection	-7.58379	-4.72323	CD74,HLA-DMA,HLA-DQA1,HLA-DRA,JAK2,OAS2,TAP1,TAP2,CFB,C2,CD44,CD55,TIMP1,LYN,HIF1A,ENC1,CXCL1,CDH3,XBP1,CREB3L2
Herpes simplex infection	-7.58379	-4.72323	CD74,HLA-DMA,HLA-DQA1,HLA-DRA,JAK2,OAS2,TAP1,TAP2
Antigen processing and presentation	-7.31848	-4.72323	CD74,HLA-DMA,HLA-DQA1,HLA-DRA,TAP1,TAP2
Antigen processing and presentation	-7.15352	-4.72323	CD74,HLA-DMA,HLA-DQA1,HLA-DRA,TAP1,TAP2
Staphylococcus aureus infection	-6.47228	-4.16693	CFB,C2,HLA-DMA,HLA-DQA1,HLA-DRA
Hematopoietic cell lineage	-6.32247	-4.11403	CD44,CD55,HLA-DMA,HLA-DQA1,HLA-DRA,TIMP1
Epstein-Barr virus infection	-5.99104	-3.86178	CD44,HLA-DMA,HLA-DQA1,HLA-DRA,LYN,OAS2,TAP1,TAP2
Staphylococcus aureus infection	-5.69416	-3.68984	CFB,C2,HLA-DMA,HLA-DQA1,HLA-DRA
Hematopoietic cell lineage	-5.28061	-3.3732	CD44,CD55,HLA-DMA,HLA-DQA1,HLA-DRA
Th17 cell differentiation	-5.07189	-3.20587	HIF1A,HLA-DMA,HLA-DQA1,HLA-DRA,JAK2
Th17 cell differentiation	-4.97518	-3.14695	HIF1A,HLA-DMA,HLA-DQA1,HLA-DRA,JAK2
Intestinal immune network for IgA production	-4.7839	-2.99043	HLA-DMA,HLA-DQA1,HLA-DRA,ENC1
Viral myocarditis	-4.48898	-2.72769	CD55,HLA-DMA,HLA-DQA1,HLA-DRA
Leishmaniasis	-4.41702	-2.69044	HLA-DMA,HLA-DQA1,HLA-DRA,JAK2
Phagosome	-4.30913	-2.63216	HLA-DMA,HLA-DQA1,HLA-DRA,TAP1,TAP2
Leishmaniasis	-4.15754	-2.55082	HLA-DMA,HLA-DQA1,HLA-DRA,JAK2
Asthma	-4.1572	-2.55082	HLA-DMA,HLA-DQA1,HLA-DRA
Phagosome	-4.12987	-2.54468	HLA-DMA,HLA-DQA1,HLA-DRA,TAP1,TAP2
Influenza A	-4.06975	-2.51502	HLA-DMA,HLA-DQA1,HLA-DRA,JAK2,OAS2
Rheumatoid arthritis	-4.0607	-2.51502	CXCL1,HLA-DMA,HLA-DQA1,HLA-DRA
Th1 and Th2 cell differentiation	-4.02356	-2.51329	HLA-DMA,HLA-DQA1,HLA-DRA,JAK2
Herpes simplex virus 1 infection	-4.02276	-2.51329	CD74,HLA-DMA,HLA-DQA1,HLA-DRA,JAK2,OAS2,TAP1,TAP2
Tuberculosis	-4.00003	-2.50759	CD74,HLA-DMA,HLA-DQA1,HLA-DRA,JAK2
Influenza A	-3.96612	-2.49007	HLA-DMA,HLA-DQA1,HLA-DRA,JAK2,OAS2
Th1 and Th2 cell differentiation	-3.91707	-2.45912	HLA-DMA,HLA-DQA1,HLA-DRA,JAK2
Rheumatoid arthritis	-3.9	-2.45912	CXCL1,HLA-DMA,HLA-DQA1,HLA-DRA
Allograft rejection	-3.88941	-2.45912	HLA-DMA,HLA-DQA1,HLA-DRA
Tuberculosis	-3.85734	-2.44129	CD74,HLA-DMA,HLA-DQA1,HLA-DRA,JAK2
Asthma	-3.79019	-2.41426	HLA-DMA,HLA-DQA1,HLA-DRA
Graft-versus-host disease	-3.79019	-2.41426	HLA-DMA,HLA-DQA1,HLA-DRA
Type I diabetes mellitus	-3.7282	-2.37709	HLA-DMA,HLA-DQA1,HLA-DRA
Toxoplasmosis	-3.67866	-2.33945	HLA-DMA,HLA-DQA1,HLA-DRA,JAK2
Graft-versus-host disease	-3.64068	-2.3187	HLA-DMA,HLA-DQA1,HLA-DRA
Toxoplasmosis	-3.63505	-2.3187	HLA-DMA,HLA-DQA1,HLA-DRA,JAK2
Type I diabetes mellitus	-3.61283	-2.3182	HLA-DMA,HLA-DQA1,HLA-DRA
Allograft rejection	-3.61283	-2.3182	HLA-DMA,HLA-DQA1,HLA-DRA
Intestinal immune network for IgA production	-3.55896	-2.2748	HLA-DMA,HLA-DQA1,HLA-DRA
Autoimmune thyroid disease	-3.45785	-2.18391	HLA-DMA,HLA-DQA1,HLA-DRA
Systemic lupus erythematosus	-3.40882	-2.14486	C2,HLA-DMA,HLA-DQA1,HLA-DRA
Cell adhesion molecules (CAMs)	-3.27848	-2.02428	CDH3,HLA-DMA,HLA-DQA1,HLA-DRA
Systemic lupus erythematosus	-3.25594	-2.01129	C2,HLA-DMA,HLA-DQA1,HLA-DRA
Autoimmune thyroid disease	-3.21658	-1.98127	HLA-DMA,HLA-DQA1,HLA-DRA
Inflammatory bowel disease (IBD)	-3.19686	-1.97308	HLA-DMA,HLA-DQA1,HLA-DRA
Cell adhesion molecules	-3.19029	-1.97308	CDH3,HLA-DMA,HLA-DQA1,HLA-DRA
Inflammatory bowel disease	-3.15836	-1.94992	HLA-DMA,HLA-DQA1,HLA-DRA
Human T-cell leukemia virus 1 infection	-3.00541	-1.814	HLA-DMA,HLA-DQA1,HLA-DRA,XBP1,CREB3L2
Epstein-Barr virus infection	-2.74165	-1.58243	CD44,HLA-DQA1,HLA-DRA,LYN
HTLV-I infection	-2.36454	-1.24246	HLA-DMA,HLA-DQA1,HLA-DRA,XBP1
Complement and coagulation cascades	-5.72133	-3.68984	CFB,C2,CD55,F3,SERPINA1
Complement and coagulation cascades	-5.72133	-3.68984	CFB,C2,CD55,F3,SERPINA1
Complement and coagulation cascades	-5.46476	-3.51159	CFB,C2,CD55,F3,SERPINA1
Thyroid hormone synthesis	-4.39373	-2.69044	PDIA4,DUOX2,CREB3L2,DUOXA2
Thyroid hormone synthesis	-4.39373	-2.69044	PDIA4,DUOX2,CREB3L2,DUOXA2
Thyroid hormone synthesis	-4.28206	-2.62992	PDIA4,DUOX2,CREB3L2,DUOXA2
kaposi sarcoma-associated herpesvirus infection	-3.83632	-2.43406	CXCL1,CXCL2,HIF1A,JAK2,LYN,ENC1,LCN2,CREB3L2,OAS2,TIMP1
kaposi sarcoma-associated herpesvirus infection	-3.83632	-2.43406	CXCL1,CXCL2,HIF1A,JAK2,LYN
Chemokine signaling pathway	-3.75457	-2.39123	CXCL1,CXCL2,JAK2,LYN,ENC1
Chemokine signaling pathway	-2.89964	-1.72462	CXCL1,CXCL2,JAK2,LYN
IL-17 signaling pathway	-2.74632	-1.58243	CXCL1,CXCL2,LCN2
IL-17 signaling pathway	-2.71989	-1.56835	CXCL1,CXCL2,LCN2
TNF signaling pathway	-2.56146	-1.41747	CXCL1,CXCL2,CREB3L2
TNF signaling pathway	-2.48445	-1.34789	CXCL1,CXCL2,CREB3L2
NOD-like receptor signaling pathway	-2.01508	-0.913848	CXCL1,CXCL2,OAS2
Cytokine-cytokine receptor interaction	-1.99157	-0.897073	CXCL1,CXCL2,TIMP1,ENC1
NOD-like receptor signaling pathway	-1.90985	-0.821986	CXCL1,CXCL2,OAS2
B cell receptor signaling pathway	-3.08488	-1.88504	LYN,IFITM1,DAPP1
B cell receptor signaling pathway	-3.08488	-1.88504	LYN,IFITM1,DAPP1
B cell receptor signaling pathway	-2.91886	-1.73573	LYN,IFITM1,DAPP1
HIF-1 signaling pathway	-2.4427	-1.31344	F3,HIF1A,TIMP1
HIF-1 signaling pathway	-2.4427	-1.31344	F3,HIF1A,TIMP1
Protein processing in endoplasmic reticulum	-2.04313	-0.928107	XBP1,PDIA4,SEC24D
Protein processing in endoplasmic reticulum	-2.04313	-0.928107	XBP1,PDIA4,SEC24D
Protein processing in endoplasmic reticulum	-2.02202	-0.913951	XBP1,PDIA4,SEC24D
human cytomegalovirus infection	-1.61864	-0.537304	TAP1,TAP2,CREB3L2
human cytomegalovirus infection	-1.61864	-0.537304	TAP1,TAP2,CREB3L2
DOWNREGULATED PATHWAYS
Description	LogP	Log(q-value)	Gene symbols
PI3K-Akt signaling pathway	-3.6413	-1.22068	CHAD,FGFR2,PPP2R3A,MAGI1,PHLPP2,CREB3L3,CNKSR3
PI3K-Akt signaling pathway	-3.6413	-1.22068	CHAD,FGFR2,PPP2R3A,MAGI1,PHLPP2,CREB3L3,CNKSR3
PI3K-Akt signaling pathway	-2.30275	-0.599462	CHAD,FGFR2,PPP2R3A,PHLPP2,CREB3L3
human papillomavirus infection	-2.25062	-0.573659	CHAD,PPP2R3A,MAGI1,CREB3L3,CNKSR3
Fatty acid degradation	-3.41246	-1.22068	ACADM,ACAT1,ACOX1,HMGCS2
Fatty acid degradation	-3.41246	-1.22068	ACADM,ACAT1,ACOX1
Fatty acid degradation	-3.32759	-1.22068	ACADM,ACAT1,ACOX1
Fatty acid metabolism	-3.30057	-1.22068	ACADM,ACAT1,ACOX1
Valine, leucine and isoleucine degradation	-3.30057	-1.22068	ACADM,ACAT1,HMGCS2
Fatty acid metabolism	-3.30057	-1.22068	ACADM,ACAT1,ACOX1
Valine, leucine and isoleucine degradation	-3.19815	-1.22068	ACADM,ACAT1,HMGCS2
PPAR signaling pathway	-2.78712	-0.921105	ACADM,ACOX1,HMGCS2
PPAR signaling pathway	-2.56667	-0.805382	ACADM,ACOX1,HMGCS2
Mineral absorption	-3.22295	-1.22068	MT1F,MT1H,MT1M
Mineral absorption	-3.22295	-1.22068	MT1F,MT1H,MT1M
Mineral absorption	-3.17385	-1.22068	MT1F,MT1H,MT1M
Bile secretion	-2.8046	-0.921105	AQP8,ABCB1,ABCG2
Bile secretion	-2.8046	-0.921105	AQP8,ABCB1,ABCG2
Bile secretion	-2.73621	-0.907979	AQP8,ABCB1,ABCG2
Peroxisome	-2.61048	-0.817008	ACOX1,AMACR,CROT
Peroxisome	-2.61048	-0.817008	ACOX1,AMACR,CROT
Peroxisome	-2.4838	-0.752483	ACOX1,AMACR,CROT
Rap1 signaling pathway	-2.19782	-0.545681	FGFR2,P2RY1,MAGI1,CNKSR3
Rap1 signaling pathway	-2.19782	-0.545681	FGFR2,P2RY1,MAGI1,CNKSR3
Rap1 signaling pathway	-1.51766	0	FGFR2,P2RY1,MAGI1
thermogenesis	-1.9355	-0.306845	SLC25A20,PRKG2,RPS6KA6,CREB3L3,CNGA1,ACOX1
thermogenesis	-1.9355	-0.306845	SLC25A20,PRKG2,RPS6KA6,CREB3L3
cGMP-PKG signaling pathway	-1.80312	-0.196734	CNGA1,PRKG2,CREB3L3
cGMP-PKG signaling pathway	-1.73498	-0.14979	CNGA1,PRKG2,CREB3L3
cAMP signaling pathway	-1.58287	-0.017886	ACOX1,CNGA1,CREB3L3
cAMP signaling pathway	-1.43729	0	ACOX1,CNGA1,CREB3L3
COHORT GSE87466
UPREGULATED PATHWAYS
Description	LogP	Log(q-value)	Gene symbols
IL-17 signaling pathway	-7.70778	-5.03678	CXCL1,CXCL2,CXCL3,LCN2,MMP1,MMP3,S100A8,VCAM1,SOCS3,CD40,IL1RN,TIMP1,TNFRSF6B,OSMR,IFI16,STING1,LYN
IL-17 signaling pathway	-7.70778	-5.03678	CXCL1,CXCL2,CXCL3,LCN2,MMP1,MMP3,S100A8
IL-17 signaling pathway	-7.64316	-5.03678	CXCL1,CXCL2,CXCL3,LCN2,MMP1,MMP3,S100A8
TNF signaling pathway	-5.89134	-3.46105	CXCL1,CXCL2,CXCL3,MMP3,VCAM1,SOCS3
TNF signaling pathway	-5.73162	-3.42627	CXCL1,CXCL2,CXCL3,MMP3,VCAM1,SOCS3
Cytokine-cytokine receptor interaction	-4.99538	-2.85792	CD40,CXCL1,CXCL2,CXCL3,IL1RN,TIMP1,TNFRSF6B,OSMR
NOD-like receptor signaling pathway	-3.66937	-1.88186	CXCL1,CXCL2,CXCL3,IFI16,STING1
Cytokine-cytokine receptor interaction	-3.64487	-1.88186	CD40,CXCL1,CXCL2,CXCL3,TNFRSF6B,OSMR
NOD-like receptor signaling pathway	-3.48908	-1.78579	CXCL1,CXCL2,CXCL3,IFI16,STING1
Legionellosis	-3.14081	-1.51215	CXCL1,CXCL2,CXCL3
Legionellosis	-3.05166	-1.44528	CXCL1,CXCL2,CXCL3
Salmonella infection	-2.58043	-1.08799	CXCL1,CXCL2,CXCL3
Chemokine signaling pathway	-2.56139	-1.08534	CXCL1,CXCL2,CXCL3,LYN
kaposi sarcoma-associated herpesvirus infection	-2.46206	-1.04315	CXCL1,CXCL2,CXCL3,LYN
Salmonella infection	-2.45821	-1.04315	CXCL1,CXCL2,CXCL3
Chemokine signaling pathway	-2.39965	-1.0363	CXCL1,CXCL2,CXCL3,LYN
Rheumatoid arthritis	-4.98718	-2.85792	CTLA4,CTSK,CXCL1,MMP1,MMP3
Rheumatoid arthritis	-4.98718	-2.85792	CTLA4,CTSK,CXCL1,MMP1,MMP3
Rheumatoid arthritis	-4.78544	-2.72313	CTLA4,CTSK,CXCL1,MMP1,MMP3
Complement and coagulation cascades	-3.92247	-1.91815	CFB,C2,CD55,SERPINA1
Complement and coagulation cascades	-3.92247	-1.91815	CFB,C2,CD55,SERPINA1
Complement and coagulation cascades	-3.72211	-1.88186	CFB,C2,CD55,SERPINA1
ECM-receptor interaction	-3.85964	-1.90647	COL1A2,COL4A1,COL6A3,ITGA5,MMP12,TIMP1,OSMR,CXCL1,VCAM1,MMP1
ECM-receptor interaction	-3.85964	-1.90647	COL1A2,COL4A1,COL6A3,ITGA5
ECM-receptor interaction	-3.77958	-1.88186	COL1A2,COL4A1,COL6A3,ITGA5
Protein digestion and absorption	-3.63081	-1.88186	COL1A2,COL4A1,COL6A3,MMP12
PI3K-Akt signaling pathway	-2.86781	-1.30282	COL1A2,COL4A1,COL6A3,ITGA5,TIMP1,OSMR
Protein digestion and absorption	-2.52448	-1.06422	COL1A2,COL4A1,COL6A3
Amoebiasis	-2.44541	-1.04315	COL1A2,COL4A1,CXCL1
Focal adhesion	-2.42272	-1.0363	COL1A2,COL4A1,COL6A3,ITGA5
AGE-RAGE signaling pathway in diabetic complications	-2.40787	-1.0363	COL1A2,COL4A1,VCAM1
PI3K-Akt signaling pathway	-2.3233	-0.998672	COL1A2,COL4A1,COL6A3,ITGA5,OSMR
AGE-RAGE signaling pathway in diabetic complications	-2.31353	-0.998672	COL1A2,COL4A1,VCAM1
Amoebiasis	-2.31353	-0.998672	COL1A2,COL4A1,CXCL1
Focal adhesion	-2.30402	-0.998672	COL1A2,COL4A1,COL6A3,ITGA5
relaxin signaling pathway	-2.02704	-0.732413	COL1A2,COL4A1,MMP1
human papillomavirus infection	-1.58427	-0.310329	COL1A2,COL4A1,COL6A3,ITGA5
NF-kappa B signaling pathway	-3.61318	-1.88186	CD40,CXCL2,LYN,VCAM1,CDH3,CTLA4
NF-kappa B signaling pathway	-3.61318	-1.88186	CD40,CXCL2,LYN,VCAM1
NF-kappa B signaling pathway	-3.41597	-1.73901	CD40,CXCL2,LYN,VCAM1
Cell adhesion molecules (CAMs)	-2.9324	-1.34721	CD40,CDH3,CTLA4,VCAM1
Cell adhesion molecules	-2.84587	-1.30019	CD40,CDH3,CTLA4,VCAM1
Hematopoietic cell lineage	-3.32616	-1.67402	CD55,ITGA5,MMP12,TIMP1
Hematopoietic cell lineage	-3.32616	-1.67402	CD55,ITGA5,MMP12,TIMP1
Thyroid hormone synthesis	-2.76684	-1.23964	DUOX2,DUOXA2,GPX8
Thyroid hormone synthesis	-2.76684	-1.23964	DUOX2,DUOXA2,GPX8
Thyroid hormone synthesis	-2.68547	-1.176	DUOX2,DUOXA2,GPX8
Glycerophospholipid metabolism	-2.45821	-1.04315	PLA2G2A,LPIN1,LPCAT1
Glycerophospholipid metabolism	-2.45821	-1.04315	PLA2G2A,LPIN1,LPCAT1
Glycerophospholipid metabolism	-2.3597	-1.00859	PLA2G2A,LPIN1,LPCAT1
JAK-STAT signaling pathway	-1.76105	-0.476891	TIMP1,SOCS3,OSMR
JAK-STAT signaling pathway	-1.76105	-0.476891	TIMP1,SOCS3,OSMR
DOWNREGULATED PATHWAYS
Description	LogP	Log(q-value)	Gene symbols
Bile secretion	-5.59376	-2.86909	AQP8,ABCB1,ABCB11,ABCG2,SLC51A
Bile secretion	-5.59376	-2.86909	AQP8,ABCB1,ABCB11,ABCG2,SLC51A
Bile secretion	-5.47547	-2.86909	AQP8,ABCB1,ABCB11,ABCG2,SLC51A
ABC transporters	-3.48542	-1.39606	ABCB1,ABCB11,ABCG2
ABC transporters	-3.40038	-1.39606	ABCB1,ABCB11,ABCG2
PPAR signaling pathway	-4.15754	-1.72725	ACOX1,AQP7,CPT1A,HMGCS2
PPAR signaling pathway	-4.15754	-1.72725	ACOX1,AQP7,CPT1A,HMGCS2
PPAR signaling pathway	-3.85683	-1.55147	ACOX1,AQP7,CPT1A,HMGCS2
Starch and sucrose metabolism	-3.74614	-1.5377	G6PC,ENPP1,GBA3
Starch and sucrose metabolism	-3.74614	-1.5377	G6PC,ENPP1,GBA3
Starch and sucrose metabolism	-3.42807	-1.39606	G6PC,ENPP1,GBA3
Regulation of lipolysis in adipocytes	-3.1314	-1.17823	AQP7,NPY1R,PRKG2
Regulation of lipolysis in adipocytes	-3.1314	-1.17823	AQP7,NPY1R,PRKG2
Retinol metabolism	-2.9871	-1.08288	CYP2B6,RDH5,UGT2A3
Retinol metabolism	-2.9871	-1.08288	CYP2B6,RDH5,UGT2A3
Retinol metabolism	-2.9489	-1.08288	CYP2B6,RDH5,UGT2A3
Peroxisome	-2.6812	-0.852972	ACOX1,PHYH,AMACR
Peroxisome	-2.6812	-0.852972	ACOX1,PHYH,AMACR
Peroxisome	-2.55402	-0.760548	ACOX1,PHYH,AMACR
insulin resistance	-2.30328	-0.542002	CPT1A,G6PC,RPS6KA6,PPP2R3A
insulin resistance	-2.30328	-0.542002	CPT1A,G6PC,RPS6KA6
AMPK signaling pathway	-2.23089	-0.499568	CPT1A,G6PC,PPP2R3A
AMPK signaling pathway	-2.14436	-0.441071	CPT1A,G6PC,PPP2R3A
cAMP signaling pathway	-1.64716	0	ACOX1,CNGA1,NPY1R
cAMP signaling pathway	-1.64716	0	ACOX1,CNGA1,NPY1R
cAMP signaling pathway	-1.50005	0	ACOX1,CNGA1,NPY1R
